# A Toolbox for Binary and Rheostat-like Modulation of TOX Expression via Genome and Epigenome Editing in Primary Human T cells

**DOI:** 10.64898/2026.08.13.744691

**Authors:** Elaine V. Schanzer, Katharine F. Vostrejs, Alexandra N. Kurciska, Omar Khan, Fyodor D. Urnov

## Abstract

T cells, which are central mediators of the adaptive immune response, can become dysfunctional when faced with persistent antigen stimulation, such as in chronic infections and cancer. This dysfunctional state, known as T cell exhaustion, limits pro-inflammatory T cell function, dampens cytotoxicity and proliferative capacity, and promotes expression of inhibitory receptors. Thymocyte Selection-Associated High Mobility Group Box (TOX) has been proposed as a master regulator of T cell exhaustion due to its necessity for survival of exhausted T cells as well as its role in shaping chromatin accessibility in murine models. Interestingly, partial *Tox* deficiency may improve control of murine tumors. In human tumor infiltrating lymphocytes, high TOX expression is associated with poor disease prognosis. However, the mechanisms by which *TOX* expression is regulated and its importance to human T cell exhaustion remain poorly understood. We report here a robust strategy for generating a genetic knockout of TOX via base editing or a knockout phenocopy via epigenome editing in primary human T cells *ex vivo*, with each approach resulting in near-complete elimination of TOX mRNA. Guided by enhancer prediction data, we use epigenome editing to identify several human *cis*-regulatory regions which function to silence *TOX* expression to varying levels when targeted with CRISPRoff. TOX deficiency had no measurable impact on survival or exhaustion marker levels in human CD8+ T cells in a model of anti-CD3/anti-CD28 stimulation *in vitro*. In agreement with these data, expression profiling revealed that TOX knockout effects on the transcriptome are limited to TOX itself, with no observable downstream effects. These studies show that a complete TOX knockout or silencing has no effect on exhaustion marker expression levels or the transcriptome in repeat-anti-CD3/anti-CD28-stimulated primary human T cells *in vitro*. Taken together, we developed a powerful toolkit of genome and epigenome editing strategies to modify expression of a gene of interest in primary human T cells and study its function. We propose that this framework can be applied to additional genes of interest both to gain mechanistic information about T cell function, as well as develop strategies for improvement of T cell immunotherapies.
