## Supplementary Tables 1-3 for "A Toolbox for Binary and Rheostat-like Modulation of TOX Expression via Genome and Epigenome Editing in Primary Human T cells"

### Sheet: Supp. Table 1.
Target gene	Editor	Target region	Spacer sequence (5'-->3')
TOX	ABE8.20m SpG	splice donor	GTTCACCTTGTTGCAATAGT
PPP1R12C	ABE8.20m SpG; CRISPRoff	AAVS1	ACCCCACAGTGGGGCCACTA
TOX	CRISPRoff	c01	GATCCCTCGCATGCACAACA
TOX	CRISPRoff	c01	GGAACCTGCTGCACAACAGG
TOX	CRISPRoff	c01	GCGGACCGGTACCCTTCTGT
TOX	CRISPRoff	c01	CCTCCAAGTTTCAGGTGACA
TOX	CRISPRoff	c02	AAGGCCCGCTTACCCCTGAA
TOX	CRISPRoff	c02	CAATCTCTCACATGAAGCAG
TOX	CRISPRoff	c02	GAACACAGAGTGGCTACGGG
TOX	CRISPRoff	c02	GGAAGACCTCGTGCCATGCA
TOX	CRISPRoff	c03	ACGGCCGCGGAGAGGGCGGT
TOX	CRISPRoff	c03	GTGGGGAGCGCGCAGCTAGG
TOX	CRISPRoff	c03	AGCGGCCTCAGGGCACCGTG
TOX	CRISPRoff	c03	CGCGCTGGTCCCGAGGAGCG
TOX	CRISPRoff	c03	CTGGCTGGGACAGAAGCGGT
TOX	CRISPRoff	c04	GCATGAAGTTACCTGCCCGG
TOX	CRISPRoff	c04	CTCAACTCTCCCCCAAGCCG
TOX	CRISPRoff	c04	CAAACCACAAACGGATGTGA
TOX	CRISPRoff	c04	AGCTTAGACGGAACAGAGTG
TOX	CRISPRoff	Promoter	ATCAAGCAGCAAGAACACGG
TOX	CRISPRoff	Promoter	CGGAACAGAGTGAGGTGTCT
TOX	CRISPRoff	Promoter	CCACAAACGGATGTGAGGGA
TOX	CRISPRoff	c05	GGGAACAATGCGAATGATGT
TOX	CRISPRoff	c05	ACACAAACAGCCAGAACGGA
TOX	CRISPRoff	c05	CAGTTAATAAACTCTGGAGG
TOX	CRISPRoff	c05	TAGACTGGACAGACACATGG
TOX	CRISPRoff	c06	AAGCACACGCAATGTTTTGG
TOX	CRISPRoff	c06	TAAAGAATATTCTCTGATGT
TOX	CRISPRoff	c06	GTGTACACATTATTCGTCAG
TOX	CRISPRoff	c06	AAAACCTGTTGTATACACAT
TOX	CRISPRoff	c07	ATTGTTCATTGTTCTCAATG
TOX	CRISPRoff	c07	CTGCCGGGTTGTCAATCATG
TOX	CRISPRoff	c07	CTGTTTAAGTTCCTGTTGAG
TOX	CRISPRoff	c07	TGTTCTACTTTCAAACTCCA
TOX	CRISPRoff	c08	CAATGGAGTATGTGCGTTCG
TOX	CRISPRoff	c08	TAGTCGTTATTCCAGTCCAC
TOX	CRISPRoff	c08	CGGTCATCGCCACCTGGTGG
TOX	CRISPRoff	c08	GTGCTACAGGTGACAATGGG
TOX	CRISPRoff	c09	TAGAGCCTCAGGTTAGTGAG
TOX	CRISPRoff	c09	CTGAAAGATGGGGATTTCCT
TOX	CRISPRoff	c09	GTAGCTGAGAGGAACAGTGG
TOX	CRISPRoff	c09	GAGTGCTTCAGCAGAGAACT
TOX	CRISPRoff	c10	CTGGAGAAAGACATTCAGAG
TOX	CRISPRoff	c10	CACCAGAAGTAAGTGACAGG
TOX	CRISPRoff	c10	AGGTGCCGGAAGCCAGTAGG
TOX	CRISPRoff	c10	CCGCTACCGCTCTCTATGTG
TOX	CRISPRoff	c10	TACATTCCCCACATAGAGAG
TOX	CRISPRoff	c10	CCTACAACAGTTGCAAGCTG
TOX	CRISPRoff	c10	AGTTAGAAAGTGATGATCAA
TOX	CRISPRoff	c11	CCCCCCAAAAGCAGTCATAT
TOX	CRISPRoff	c11	CCCCATGCCTTAGAGTGTAA
TOX	CRISPRoff	c11	TGGAAAGAATAACATTCCAA
TOX	CRISPRoff	c11	TAGAAGCTAAGCTGTCTACA

### Sheet: Supp. Table 2.
ENCODE-rE2G accession	Biosample ID
ENCSR694OCF	Jurkat,_Clone_E6-1_ENCDO000AAY_ENCFF443NXJ
ENCSR069IQY	stimulated_activated_CD4-positive,_alpha-beta_memory_T_cell_ENCDO791UJG_ENCFF417SCC
ENCSR348VWE	activated_T-cell_ENCDO282XZV_ENCFF736DEU
ENCSR899SDA	activated_CD4-positive,_alpha-beta_T_cell_ENCDO923WRX_ENCFF968IHM
ENCSR080AQV	effector_memory_CD8-positive,_alpha-beta_T_cell_ENCDO830ROH_ENCFF852JWU
ENCSR811NGZ	activated_T-cell_ENCFF037RIQ
ENCSR128TTO	CD8-positive,_alpha-beta_memory_T_cell_ENCDO166AGR_ENCFF356WGA
ENCSR306XYW	effector_CD4-positive,_alpha-beta_T_cell_ENCDO100JZM_ENCFF362PIS
ENCSR838WCM	central_memory_CD4-positive,_alpha-beta_T_cell_ENCDO923WRX_ENCFF449DWJ
ENCSR856IZZ	CD8-positive,_alpha-beta_T_cell_ENCDO028NGF_ENCFF523JBQ
ENCSR917EBY	activated_effector_memory_CD4-positive,_alpha-beta_T_cell_ENCDO833KUM_ENCFF642YUG
ENCSR742HBV	activated_CD8-positive,_naive_alpha-beta_T_cell_ENCDO166AGR_ENCFF618UIG
ENCSR874RIA	central_memory_CD8-positive,_alpha-beta_T_cell_ENCDO830ROH_ENCFF275CHT
ENCSR695YDT	CD8-positive__alpha-beta_memory_T_cell_ENCFF461QHE
ENCSR114JZF	activated_T-cell_ENCFF777SBP
ENCSR233WFV	activated_CD8-positive,_alpha-beta_memory_T_cell_ENCDO299FMV_ENCFF391RDE
ENCSR494HEE	activated_CD8-positive,_alpha-beta_T_cell_ENCDO781BMZ_ENCFF511NLD
ENCSR321QXS	stimulated_activated_CD8-positive,_alpha-beta_T_cell_ENCDO781BMZ_ENCFF634GPK
ENCSR476JDD	activated_CD4-positive,_alpha-beta_memory_T_cell_ENCDO791UJG_ENCFF996KZH

### Sheet: Supp. Table 3.
Target antigen	Fluorophore/dye	Clone ID	Stain type	Dilution factor/ concentration	Vendor/ Manufacturer	Catalog #
N/A	CFSE	N/A	Proliferation	2.5 uM	Invitrogen	C34570
N/A	CellTrace Violet	N/A	Proliferation	2.5 uM	Invitrogen	501121516
N/A	Fixable viability dye eFlour780	N/A	Surface	1:1000	Invitrogen	501128817
CD4	FITC	RPA-T4	Surface	1:100	Biolegend	300538
CD8a	BV785	RPA-T8	Surface	1:100	Biolegend	301046
TIM3 (CD366)	BV421	F38-2E2	Surface	1:100	Biolegend	345008
LAG3 (CD223)	PE/Dazzle 594	11C3C65	Surface	1:100	Biolegend	369331
PD1 (CD279)	BV711	EH12.2H7	Surface	1:100	Biolegend	329927
CD39	APC	A1	Surface	1:100	Biolegend	328209
TOX	PE	TXRX10	ICFC	1:100	eBioscience	12-6502-82
Isotype (rat IgG2a κ)	PE	eBR2a	ICFC	1:100	eBioscience	12-4321-80
